# Clump sequencing exposes the spatial expression programs of intestinal secretory cells

**DOI:** 10.1101/2020.08.05.237917

**Authors:** Rita Manco, Inna Averbukh, Ziv Porat, Keren Bahar Halpern, Ido Amit, Shalev Itzkovitz

**Author notes:** These authors contributed equally to this work (Rita Manco, Inna Averbukh).

## Abstract

Single-cell RNA sequencing combined with spatial information on landmark genes enables reconstruction of spatially-resolved tissue cell atlases. However, such approaches are challenging for rare cell types, since their mRNA contents are diluted in the spatial transcriptomics bulk measurements used for landmark gene detection. In the small intestine, enterocytes, the most common cell type, exhibit zonated expression programs along the crypt-villus axis, but zonation patterns of rare cell types such as goblet and tuft cells remain uncharacterized. Here, we present ClumpSeq, an approach for sequencing small clumps of attached cells. By inferring the crypt-villus location of each clump from enterocyte landmark genes, we establish spatial atlases for all epithelial cell types in the small intestine. We uncover immune-modulatory programs in villus tip goblet and tuft cells and heterogeneous migration patterns of enteroendocrine cells. ClumpSeq can be applied for reconstructing spatial atlases of rare cell types in other tissues and tumors.
