## Supplementary tables for "Clump sequencing exposes the spatial expression programs of intestinal secretory cells": Table S1- Landmark genes table.xlsx

### Sheet: Enterocyte
Table S1 – Enterocyte landmark genes used for clump reconstruction.
gene name	Landmark genes center of mass (1 – crypt, 7 – villus tip)	land mark type
Rpl23aps3	1.55561	Crypt
Rps18ps3	1.57939	Crypt
Gm8730	1.62166	Crypt
Rpl3	1.62631	Crypt
Rpl23a	1.63194	Crypt
Gm9493	1.66561	Crypt
Gm2000	1.67727	Crypt
Rpl6l	1.70721	Crypt
Rpl36a	1.70988	Crypt
Gm10073	1.73538	Crypt
Rps12ps3	1.78707	Crypt
Rps7	1.78793	Crypt
Rpl6	1.80337	Crypt
Rps17	1.80748	Crypt
Rps13	1.8332	Crypt
Rpl10a	1.85596	Crypt
Rps6	1.86077	Crypt
Rps12	1.8681	Crypt
Ppia	1.88641	Crypt
Rpl36	1.88924	Crypt
Rps27a	1.89066	Crypt
Rps23	1.92092	Crypt
Rpl9ps6	1.96636	Crypt
Rpl17	2.00551	Crypt
Rpl21	2.03054	Crypt
Rpl18a	2.05918	Crypt
Rpl9	2.09269	Crypt
Rpl19	2.17276	Crypt
Rpl24	2.1969	Crypt
Rpl28	2.37615	Crypt
Reg1	2.98746	Mid-villus
Aldh1a1	3.41134	Mid-villus
Fabp1	3.69123	Mid-villus
S100g	3.76866	Mid-villus
Clic5	3.78038	Mid-villus
Papss2	3.84153	Mid-villus
Ace	4.3006	Mid-villus
Fabp2	4.32363	Mid-villus
Pdzk1	4.36837	Mid-villus
Lct	4.44267	Mid-villus
Adh6a	4.82293	Tip
Ptp4a1	4.95677	Tip
Emp1	5.23077	Tip
Creb3l3	5.50149	Tip
Krt20	5.5581	Tip
Azin1	5.59562	Tip
Ahnak	5.64829	Tip
Klf6	5.74445	Tip
Lgals3	5.75341	Tip
Apoa4	5.86464	Tip
Cidec	5.87566	Tip
Malat1	5.89286	Tip
Mxd1	5.89946	Tip
Muc3	5.9103	Tip
Rhod	5.9132	Tip
Sfn	5.99119	Tip
Abhd2	6.04663	Tip
Enpp3	6.17931	Tip
Apol9a	6.23572	Tip
Apol9b	6.31293	Tip
Pmp22	6.46061	Tip
2010107G12Rik	6.54883	Tip
Ifrd1	6.66573	Tip
Ada	6.70098	Tip
Gprc5a	6.7468	Tip
Clca4a	6.75501	Tip
Atf3	6.76181	Tip
Slc28a2	6.81195	Tip
2010109I03Rik	6.88258	Tip
Nt5e	6.92162	Tip

### Sheet: Goblet
Table S1 – Goblet landmark genes used for single cell reconstruction.
gene name	Landmark genes center of mass (1 – crypt, 5 – villus tip)	land mark type
2900076A07Rik	1	Crypt
3110062M04Rik	1	Crypt
4930404N11Rik	1	Crypt
Ankrd23	1	Crypt
Arhgap9	1	Crypt
Bcat2	1	Crypt
Btg3	1	Crypt
Ccdc125	1	Crypt
Cd52	1	Crypt
Cd79b	1	Crypt
Cks1brt	1	Crypt
Dnajc12	1	Crypt
Dtwd1	1	Crypt
Ece2	1	Crypt
Eml2	1	Crypt
Fam46c	1	Crypt
Fzd6	1	Crypt
Gm13166	1	Crypt
Hebp2	1	Crypt
Isg20	1	Crypt
Izumo4	1	Crypt
Lbp	1	Crypt
Mblac1	1	Crypt
Pabpc1l	1	Crypt
Pcyox1l	1	Crypt
Pir	1	Crypt
Ppic	1	Crypt
Snx33	1	Crypt
Srfbp1	1	Crypt
Steap1	1	Crypt
Tpd52l1	1	Crypt
Tyrobp	1	Crypt
Fam132b	1.11049	Crypt
Wdr25	1.11236	Crypt
Trp53i11	1.12971	Crypt
Cdc45	1.13136	Crypt
Csrp1	1.13207	Crypt
Cep78	1.13842	Crypt
Hilpda	1.14682	Crypt
Cmtm7	1.1554	Crypt
Snupn	1.15804	Crypt
Xrcc5	1.1733	Crypt
Bvht	1.19465	Crypt
Srm	1.20298	Crypt
Rcn1	1.20352	Crypt
Ptp4a3	1.22136	Crypt
Slc29a1	1.22337	Crypt
Kit	1.24097	Crypt
Slc25a47	1.28074	Crypt
Maged1	1.29164	Crypt
Fdxacb1	1.32178	Crypt
Gm21887	1.32246	Crypt
Celsr1	1.32756	Crypt
Athl1	1.33884	Crypt
Impdh1	1.35394	Crypt
Nupl2	1.36541	Crypt
Eif2b3	1.37558	Crypt
Aaas	1.37972	Crypt
Pycr2	1.38042	Crypt
Pcsk9	1.3814	Crypt
Zfp414	1.38506	Crypt
Ass1	1.39464	Crypt
Saal1	1.39815	Crypt
Pygb	1.41943	Crypt
BC051142	1.42221	Crypt
Bhlha15	1.4298	Crypt
Pomgnt2	1.43046	Crypt
Gm17430	1.44516	Crypt
Ccdc64	1.4482	Crypt
Tmem123	1.45341	Crypt
Pqlc1	1.47902	Crypt
Lyplal1	1.4901	Crypt
Cxxc5	1.49022	Crypt
Alg8	1.49509	Crypt
Pde2a	1.49934	Crypt
Atp2c2	1.52898	Crypt
Fancf	1.56487	Crypt
1700019D03Rik	1.56754	Crypt
Aldh7a1	1.57113	Crypt
Cfi	1.57785	Crypt
Slc39a13	1.58147	Crypt
Atxn10	1.58679	Crypt
Slc1a4	1.59654	Crypt
Rhbdf1	1.60078	Crypt
Tbc1d16	1.60453	Crypt
Gm2415	1.60921	Crypt
Cyp20a1	1.61901	Crypt
Ccdc28b	1.62376	Crypt
2310015A10Rik	1.66016	Crypt
Gm15972	1.6608	Crypt
Nbeal2	1.66804	Crypt
Wnk4	1.6836	Crypt
Glipr1	1.68947	Crypt
Ndrg2	1.70345	Crypt
Gm16136	1.70346	Crypt
Cib2	1.70514	Crypt
Mettl25	1.71801	Crypt
Ddx56	1.72379	Crypt
Mtg1	1.72546	Crypt
Trmt12	1.73953	Crypt
Adgrg1	1.74375	Crypt
Osbpl5	1.74457	Crypt
Hsbp1l1	1.76182	Crypt
Tmem63a	1.78132	Crypt
Tsfm	1.79181	Crypt
Ppie	1.79473	Crypt
Pdzk1ip1	1.79533	Crypt
Arhgef10l	1.79699	Crypt
Atf5	1.8072	Crypt
Enpp5	1.81184	Crypt
Eral1	1.82624	Crypt
Chgb	1.82949	Crypt
Reep5	1.83309	Crypt
Gimap9	1.84193	Crypt
Zfp810	1.84219	Crypt
Zdhhc14	1.84909	Crypt
Mptx1	1.86138	Crypt
Cfap126	1.86775	Crypt
1110034G24Rik	1.86915	Crypt
Snx8	1.8884	Crypt
Cd68	1.89113	Crypt
Prss16	1.89977	Crypt
Farsa	1.90582	Crypt
Slc7a4	1.90838	Crypt
Gcg	1.90899	Crypt
Lss	1.91094	Crypt
Eif2ak4	1.91313	Crypt
Zfp930	1.91664	Crypt
Slc35g2	1.92669	Crypt
Mus81	1.93818	Crypt
Ergic1	1.93981	Crypt
Slco4a1	1.95608	Crypt
Sidt1	1.98321	Crypt
Pvrl1	2.01008	Crypt
Rap1gap	2.04078	Crypt
Gfi1	2.04227	Crypt
Nucb2	2.04527	Crypt
Creb3l1	2.05449	Crypt
1500009L16Rik	2.06419	Crypt
Rap1gapos	2.06578	Crypt
Rnf144b	2.06838	Crypt
Yars2	2.08045	Crypt
Ccdc167	2.0914	Crypt
Ctps2	2.09592	Crypt
Esrp2	2.09944	Crypt
Atf6b	2.10023	Crypt
Ffar4	2.10262	Crypt
Sgsm3	2.10667	Crypt
Xpo5	2.1153	Crypt
Rundc3a	2.12012	Crypt
Rpusd4	2.12913	Crypt
Nipal2	2.14049	Crypt
Zfp945	2.16957	Crypt
Tmem101	2.1738	Crypt
Mansc1	2.19533	Crypt
Znrd1as	2.21577	Crypt
Sirt5	2.21768	Crypt
Myof	2.22283	Crypt
Psph	2.22994	Crypt
Nudcd1	2.23295	Crypt
Smim3	2.23335	Crypt
Rab3d	2.23406	Crypt
Ncf2	2.23449	Crypt
Dll4	2.24398	Crypt
Ercc2	2.25062	Crypt
Cd59a	2.25102	Crypt
Yrdc	2.25679	Crypt
Tefm	2.27136	Crypt
Tmem176a	2.27993	Crypt
Slc44a3	2.29215	Crypt
Mid1ip1	2.2929	Crypt
Psmg1	2.29932	Crypt
Trim47	2.30227	Crypt
Kdm8	2.30522	Crypt
Creb3l4	2.30559	Crypt
Pdia6	2.30916	Crypt
Pdia5	2.31975	Crypt
Cwc27	2.32965	Crypt
Agbl5	2.34534	Crypt
Gne	2.34728	Crypt
Tmem38b	2.35223	Crypt
Lmf1	2.35347	Crypt
Tmem110	2.36783	Crypt
Foxa2	2.37389	Crypt
Sigmar1	2.37749	Crypt
Aacs	2.38198	Crypt
Cpq	2.3837	Crypt
Fam69a	2.38489	Crypt
Mt2	2.38566	Crypt
Dhrs7	2.39119	Crypt
Myrip	2.39122	Crypt
9430016H08Rik	2.39181	Crypt
Rcan3	2.40017	Crypt
Ccl9	2.40724	Crypt
Pwwp2b	2.41605	Crypt
Brix1	2.41926	Crypt
Cnn2	2.4452	Crypt
Ldlr	2.45326	Crypt
Wdr74	2.45603	Crypt
2210016L21Rik	2.47725	Crypt
Pdcd2l	2.47913	Crypt
Arfgef3	2.4812	Crypt
Cdpf1	2.48281	Crypt
Exosc3	2.48481	Crypt
Plcb1	2.48613	Crypt
Aga	2.48981	Crypt
Dhx32	2.49044	Crypt
Prelid2	2.49306	Crypt
Esyt1	2.5102	Crypt
Asns	2.51035	Crypt
Fgfrl1	2.51554	Crypt
Mylpf	2.51893	Crypt
R3hcc1	2.53784	Crypt
Sh2d3c	2.54012	Crypt
Akr1c14	2.54188	Crypt
Gm8444	2.54986	Crypt
Tcp11l2	2.55127	Crypt
Tmem203	2.55276	Crypt
Alg1	2.55717	Crypt
Ntpcr	2.56702	Crypt
Fkbp9	2.57847	Crypt
Ampd3	2.58361	Crypt
Pqlc3	2.58715	Crypt
Nudt16l1	2.58766	Crypt
Bace2	2.59241	Crypt
Srprb	2.59714	Crypt
Ruvbl2	2.60076	Crypt
Ndrg1	2.60146	Crypt
Tmem159	2.60448	Crypt
Cdc16	2.61563	Crypt
Gmds	2.61864	Crypt
Dcps	2.63244	Crypt
Acad8	2.63615	Crypt
Idh2	2.63707	Crypt
Gm12184	2.64002	Crypt
Tmed9	2.64838	Crypt
Klf2	2.66324	Crypt
Cutc	2.66741	Crypt
Gtf2e2	2.67427	Crypt
Fam174b	2.67892	Crypt
Yif1b	2.69764	Crypt
Chrm3	2.6987	Crypt
Glod4	2.70438	Crypt
Slc39a11	2.70567	Crypt
Akr1b10	2.70918	Crypt
Rapgef3	2.71254	Crypt
Casc4	2.71852	Crypt
Adgre5	2.72391	Crypt
Trmu	2.7286	Crypt
Asph	2.73047	Crypt
Gnpnat1	2.73627	Crypt
Cfap36	2.73679	Crypt
Ippk	2.73688	Crypt
Ciao1	2.73963	Crypt
Tuba1a	2.74211	Crypt
Hepacam2	2.75324	Crypt
Kat8	2.75384	Crypt
Dnajc10	2.75992	Crypt
Smpd1	2.76288	Crypt
Chrm1	2.775	Crypt
Sytl4	2.78054	Crypt
D630039A03Rik	2.787	Crypt
Tars	2.78861	Crypt
Acly	2.78968	Crypt
Tor3a	2.79054	Crypt
Slc10a7	2.79369	Crypt
Rmnd5b	2.79913	Crypt
Txndc5	2.80235	Crypt
Prepl	2.81563	Crypt
Alyref2	2.82658	Crypt
Ifi27l2a	2.83285	Crypt
Znhit2	2.83393	Crypt
Dpagt1	2.83427	Crypt
Galk2	2.84005	Crypt
Dnajc24	2.84093	Crypt
Wtip	2.84172	Crypt
5330417C22Rik	2.84476	Crypt
Mmp7	2.85441	Crypt
Rars	2.85483	Crypt
Fam189a1	2.87726	Crypt
Armcx3	2.87772	Crypt
St7	2.88175	Crypt
1700066B19Rik	2.89411	Crypt
Pla2g2f	2.89425	Crypt
Galntl6	2.9024	Crypt
Reg4	2.90289	Crypt
Slc25a35	2.91269	Crypt
Smim6	2.92482	Crypt
Abi3	2.92777	Crypt
Agr2	2.93201	Crypt
Fam129b	2.93208	Crypt
Fgfr2	2.9349	Crypt
Triqk	2.93638	Crypt
Slc35b2	2.93705	Crypt
Galnt12	2.94149	Crypt
Slc39a8	2.94689	Crypt
Ces1c	2.94807	Crypt
Faim	2.94856	Crypt
Mvk	2.95308	Crypt
C4bp	2.95895	Crypt
Rpl7aps8	2.96037	Crypt
Tceal8	2.96366	Crypt
Polr2e	2.97511	Crypt
Ddost	2.98558	Crypt
Tspan1	2.98802	Crypt
Cd9	2.99282	Crypt
Gla	2.99311	Crypt
Fut4	2.99454	Crypt
Gtf2h4	2.999	Crypt
Galnt3	4.70652	Tip
Ramp1	4.71467	Tip
Xab2	4.72695	Tip
Syt7	4.78612	Tip
Slc17a9	4.81866	Tip
U2af1l4	4.82459	Tip
2310022B05Rik	4.8247	Tip
Rab37	4.83035	Tip
Capn5	4.86356	Tip
Tmco3	4.86681	Tip
Snrnp70	4.87682	Tip
Kctd14	4.87947	Tip
Exosc4	4.90242	Tip
Gsn	4.90606	Tip
Rab27b	4.90753	Tip
Glb1	4.91532	Tip
Fam83e	4.9182	Tip
Npdc1	4.92945	Tip
Pllp	4.95978	Tip
Nupr1	4.96143	Tip
Ano7	4.96484	Tip
AW112010	4.97743	Tip
Kcnk6	4.97996	Tip
Gpr108	4.9914	Tip
Hgfac	4.99704	Tip
Arrdc1	5.01855	Tip
Klk1	5.0213	Tip
Defa21	5.02545	Tip
Dfna5	5.05205	Tip
Fam174a	5.06852	Tip
Dpm2	5.07237	Tip
Polb	5.08866	Tip
Rab4b	5.09417	Tip
Psmd9	5.11251	Tip
Golgb1	5.11703	Tip
Srd5a3	5.14718	Tip
Agfg2	5.18323	Tip
Chst4	5.24171	Tip
Psmd12	5.2483	Tip
Inafm1	5.31005	Tip
Tc2n	5.31812	Tip
Nprl2	5.32371	Tip
Ido1	5.36995	Tip
Prkrip1	5.4917	Tip
Asl	5.51958	Tip
Cracr2b	5.52299	Tip
Suox	5.61842	Tip
Ehd4	5.64302	Tip
Eif4ebp1	5.66566	Tip
Dnajc1	5.69811	Tip
Stxbp1	5.70841	Tip
Ttyh1	5.73209	Tip
Dmap1	5.78024	Tip
Man2c1	5.81787	Tip
Upk1a	5.87555	Tip
Snap47	5.88833	Tip
Mroh3	5.91012	Tip
4632427E13Rik	6.0748	Tip
Ebf1	6.09476	Tip
Kdelr3	6.11085	Tip
Lpcat4	6.3054	Tip
Glt1d1	6.72211	Tip

### Sheet: Tuft
Table S1 – Tuft landmark genes used for single cell reconstruction.
gene name	Landmark genes center of mass (1 – crypt, 4 – villus tip)	land mark type
2410002F23Rik	1	Crypt
2810402E24Rik	1	Crypt
2810408A11Rik	1	Crypt
5033430I15Rik	1	Crypt
Abcc5	1	Crypt
Acd	1	Crypt
Acss2	1	Crypt
Akr1b10	1	Crypt
Alkbh7	1	Crypt
Anapc10	1	Crypt
Apip	1	Crypt
Arhgap33	1	Crypt
Arhgdib	1	Crypt
Arhgef10l	1	Crypt
Arvcf	1	Crypt
Asb3	1	Crypt
Asb6	1	Crypt
Asna1	1	Crypt
Atf6b	1	Crypt
Atp5s	1	Crypt
B9d1	1	Crypt
Bbs4	1	Crypt
Bmyc	1	Crypt
Brf2	1	Crypt
C2cd4b	1	Crypt
Cacna1a	1	Crypt
Camk1	1	Crypt
Caml	1	Crypt
Cbr3	1	Crypt
Cbr4	1	Crypt
Cbwd1	1	Crypt
Cbx7	1	Crypt
Cby1	1	Crypt
Ccl5	1	Crypt
Ccpg1os	1	Crypt
Cd3g	1	Crypt
Cd52	1	Crypt
Cd7	1	Crypt
Cd8a	1	Crypt
Cd9	1	Crypt
Cdk5rap1	1	Crypt
Cetn2	1	Crypt
Cfap126	1	Crypt
Cks1brt	1	Crypt
Clpb	1	Crypt
Clpp	1	Crypt
Cnn2	1	Crypt
Cryba2	1	Crypt
Ctps2	1	Crypt
Ctu1	1	Crypt
Cxx1b	1	Crypt
Cyp20a1	1	Crypt
Dcps	1	Crypt
Ddx51	1	Crypt
Dhx30	1	Crypt
Dnase2a	1	Crypt
Dtd2	1	Crypt
Dtwd2	1	Crypt
Eif2b3	1	Crypt
Elp4	1	Crypt
Esyt1	1	Crypt
Faim	1	Crypt
Fam174a	1	Crypt
Fam57a	1	Crypt
Fam83d	1	Crypt
Ffar3	1	Crypt
Flt3l	1	Crypt
Fyn	1	Crypt
Gabarapl1	1	Crypt
Gatb	1	Crypt
Gimap3	1	Crypt
Gimap4	1	Crypt
Gimap8	1	Crypt
Gm12320	1	Crypt
Gm13830	1	Crypt
Gm17430	1	Crypt
Gm36945	1	Crypt
Gm8994	1	Crypt
Gnpda2	1	Crypt
Gpsm3	1	Crypt
Gstm7	1	Crypt
Gzma	1	Crypt
Hid1	1	Crypt
Hvcn1	1	Crypt
Ica1	1	Crypt
Ifi27l2a	1	Crypt
Ift27	1	Crypt
Ints10	1	Crypt
Iqcc	1	Crypt
Izumo4	1	Crypt
Jrk	1	Crypt
Kdm4a	1	Crypt
Klc2	1	Crypt
Lama5	1	Crypt
Lancl1	1	Crypt
Las1l	1	Crypt
Lpin1	1	Crypt
Lsg1	1	Crypt
Lyz2	1	Crypt
Lzts2	1	Crypt
Maged2	1	Crypt
Mbd5	1	Crypt
Mcf2l	1	Crypt
Med27	1	Crypt
Mlip	1	Crypt
Mmp7	1	Crypt
Mvk	1	Crypt
Myg1	1	Crypt
Nagpa	1	Crypt
Ndufaf1	1	Crypt
Nfatc2	1	Crypt
Nfu1	1	Crypt
Nif3l1	1	Crypt
Ninl	1	Crypt
Nrep	1	Crypt
Nt5dc1	1	Crypt
Nubpl	1	Crypt
Nupl2	1	Crypt
Ogg1	1	Crypt
Paqr5	1	Crypt
Pik3r3	1	Crypt
Pir	1	Crypt
Pitx2	1	Crypt
Pole2	1	Crypt
Ppp1r18	1	Crypt
Psd3	1	Crypt
Ptk7	1	Crypt
Ptprcap	1	Crypt
Ptprn2	1	Crypt
Rab15	1	Crypt
Rab3a	1	Crypt
Rab3d	1	Crypt
Rap1gap	1	Crypt
Rhbdf1	1	Crypt
Rinl	1	Crypt
Rnaseh1	1	Crypt
Rnf130	1	Crypt
Rsu1	1	Crypt
Ruvbl1	1	Crypt
Sgsm2	1	Crypt
Sh3kbp1	1	Crypt
Sirt5	1	Crypt
Slc2a1	1	Crypt
Slc50a1	1	Crypt
Slfn8	1	Crypt
Smim3	1	Crypt
Smyd5	1	Crypt
Snrnp70	1	Crypt
Snx30	1	Crypt
Srfbp1	1	Crypt
Stx6	1	Crypt
Sult1c2	1	Crypt
Sun2	1	Crypt
Tctn1	1	Crypt
Tefm	1	Crypt
Thada	1	Crypt
Tmem106c	1	Crypt
Tpgs2	1	Crypt
Trim35	1	Crypt
Tsr3	1	Crypt
Ttc5	1	Crypt
Twf2	1	Crypt
Unc13d	1	Crypt
Usf1	1	Crypt
Usp28	1	Crypt
Wbscr27	1	Crypt
Wdr45	1	Crypt
Wdr70	1	Crypt
Wdr74	1	Crypt
Xpa	1	Crypt
Xrcc5	1	Crypt
Xrcc6	1	Crypt
Ybey	1	Crypt
Zan	1	Crypt
Zfp414	1	Crypt
Zfp428	1	Crypt
Zfp523	1	Crypt
Zfp54	1	Crypt
Zfp653	1	Crypt
Zfp938	1	Crypt
Znhit6	1	Crypt
Znrd1as	1	Crypt
Znrf1	1	Crypt
Cnp	1.07018	Crypt
Tor3a	1.08424	Crypt
2210016L21Rik	1.11367	Crypt
Cpsf3	1.11471	Crypt
Gm20605	1.12702	Crypt
Tm2d3	1.12716	Crypt
Crnkl1	1.13956	Crypt
Prelid2	1.17165	Crypt
Anapc7	1.17462	Crypt
Farsa	1.17581	Crypt
Gng13	1.18126	Crypt
0610037L13Rik	1.21099	Crypt
Dhrs7	1.21117	Crypt
Vps72	1.21264	Crypt
Mbip	1.22834	Crypt
Vrk3	1.22932	Crypt
Tanc2	1.23316	Crypt
Rabggta	1.24127	Crypt
F8a	1.24128	Crypt
Gga2	1.24257	Crypt
Celf2	1.2458	Crypt
Rit1	1.2488	Crypt
Yars	1.2497	Crypt
Wdr83	1.26453	Crypt
Ubald1	1.26802	Crypt
Apoa1bp	1.27115	Crypt
Orc3	1.27248	Crypt
Brix1	1.27409	Crypt
Zfp945	1.28134	Crypt
Mtx1	1.28646	Crypt
Commd9	1.30803	Crypt
Fxyd3	1.30953	Crypt
Rraga	1.31207	Crypt
Rcbtb2	1.32115	Crypt
Hrsp12	1.33071	Crypt
Dcaf13	1.33275	Crypt
Mtrf1l	1.33897	Crypt
Cacnb3	1.34213	Crypt
Hnrnph3	1.34868	Crypt
Commd10	1.35301	Crypt
Fam195b	1.35384	Crypt
Stambp	1.35648	Crypt
Oas1a	1.36758	Crypt
Pou2f3	1.37344	Crypt
Fam58b	1.37415	Crypt
Fam3a	1.37919	Crypt
Ciapin1	1.3855	Crypt
Capn5	1.40898	Crypt
Fnbp1	1.40971	Crypt
Ckap4	1.41487	Crypt
Ydjc	1.42006	Crypt
Abt1	1.42059	Crypt
Thoc6	1.42253	Crypt
Exosc3	1.42894	Crypt
Qsox1	1.43489	Crypt
Surf1	1.43581	Crypt
Ptpn2	1.44037	Crypt
Mmp14	1.44152	Crypt
2410004B18Rik	1.45305	Crypt
Commd2	1.45461	Crypt
Mphosph8	1.45529	Crypt
Exosc9	1.45686	Crypt
Rbm38	1.46233	Crypt
Hsbp1l1	1.4673	Crypt
Adprh	1.46845	Crypt
Riok1	1.48176	Crypt
Krt7	1.5112	Crypt
Dcaf4	1.51224	Crypt
Tmem9	1.51268	Crypt
Wnk2	1.51552	Crypt
Psmf1	1.51615	Crypt
Nudt2	1.51754	Crypt
Slco4a1	1.52206	Crypt
Wdr18	1.52411	Crypt
Pkp1	1.52629	Crypt
Alg13	1.53384	Crypt
Tmem101	1.53643	Crypt
Dbr1	1.54057	Crypt
Reps1	1.54085	Crypt
Lrwd1	1.54848	Crypt
Alg1	1.55028	Crypt
Hars	1.55082	Crypt
Rab19	1.56838	Crypt
Dpcd	1.57757	Crypt
Trmt10b	1.57896	Crypt
Il2	1.57916	Crypt
Tmem38b	1.58026	Crypt
Pla2g4a	1.58563	Crypt
Abi3	1.58969	Crypt
Stard5	1.59493	Crypt
Mtg1	1.5957	Crypt
Coq6	1.5985	Crypt
Cyb561d2	1.60127	Crypt
Arhgap8	1.61636	Crypt
Tmem42	1.61891	Crypt
Acad8	1.62546	Crypt
Acsl4	1.62812	Crypt
Hacl1	1.62961	Crypt
Arhgap4	1.63016	Crypt
Gm8444	1.63602	Crypt
Ppp1r35	1.64015	Crypt
Mptx2	1.65027	Crypt
Med10	1.65086	Crypt
Lmf1	1.65234	Crypt
St6gal1	1.65652	Crypt
Pde2a	1.66772	Crypt
Mecp2	1.67871	Crypt
Ap4b1	1.6792	Crypt
Prox1	1.69104	Crypt
Gcdh	1.70076	Crypt
Ndufaf7	1.70199	Crypt
Champ1	1.70583	Crypt
Snrnp25	1.71529	Crypt
Trp53i11	1.71689	Crypt
Letmd1	1.72049	Crypt
Psmg1	1.72159	Crypt
Tsfm	1.72494	Crypt
Ahsa2	1.73309	Crypt
Rnf166	1.73412	Crypt
Ccdc51	1.73471	Crypt
Orc4	1.73537	Crypt
Mob2	1.73927	Crypt
Stra6l	1.74009	Crypt
Atxn10	1.7422	Crypt
Mvd	1.74331	Crypt
Zfhx2	1.74454	Crypt
Alg5	1.75043	Crypt
Polr2g	1.75162	Crypt
Tcf4	1.75317	Crypt
Eml3	1.76045	Crypt
Tecpr2	1.76257	Crypt
Gm684	1.76755	Crypt
Cutc	1.76896	Crypt
Tspan1	1.77066	Crypt
Blvra	1.78664	Crypt
Inpp5j	1.78708	Crypt
Strada	1.79295	Crypt
9430016H08Rik	1.79488	Crypt
Slc7a4	1.79576	Crypt
Zdhhc17	1.79576	Crypt
Nrgn	4.20307	Tip
Ppp3ca	4.22549	Tip
Vps29	4.24152	Tip
Bud31	4.4166	Tip
Pla2g16	4.50076	Tip
Eci1	4.53862	Tip
Gm20498	4.5552	Tip
Ndufa9	4.59199	Tip
Cap1	4.65206	Tip
Vta1	4.70222	Tip
Dclk1	4.71967	Tip
Slmo2	4.93073	Tip
Ptpn6	4.93928	Tip
Atp6ap1	4.95033	Tip
Sp9	5.09387	Tip
Pmpcb	5.11366	Tip
Ceacam2	5.26641	Tip
Itpr2	5.32904	Tip
Sin3b	5.35128	Tip
Comt	5.36795	Tip
Slc22a21	5.582	Tip
Mpv17l2	5.91525	Tip
Lrrc42	5.9967	Tip
Trpm5	6.00472	Tip
Lrpap1	6.26993	Tip
2010320M18Rik	6.47044	Tip
Map1a	6.63158	Tip
S100a13	6.78558	Tip
4632427E13Rik	6.8974	Tip

### Sheet: Enteroendocrine
Table S1 – Enteroendocrine landmark genes used for single cell reconstruction.
gene name	Landmark genes center of mass (1 – crypt, 4 – villus tip)	land mark type
1110008L16Rik	1	Crypt
1110012L19Rik	1	Crypt
1110051M20Rik	1	Crypt
1500009L16Rik	1	Crypt
1500011B03Rik	1	Crypt
1500015A07Rik	1	Crypt
1700030K09Rik	1	Crypt
1700086L19Rik	1	Crypt
1810043G02Rik	1	Crypt
2210013O21Rik	1	Crypt
2410022M11Rik	1	Crypt
2510046G10Rik	1	Crypt
2700081O15Rik	1	Crypt
2810001G20Rik	1	Crypt
2900076A07Rik	1	Crypt
3110009E18Rik	1	Crypt
4921524J17Rik	1	Crypt
4930524O07Rik	1	Crypt
4931414P19Rik	1	Crypt
A530020G20Rik	1	Crypt
Aacs	1	Crypt
Aaed1	1	Crypt
Abcc5	1	Crypt
Abhd8	1	Crypt
Acd	1	Crypt
Acer2	1	Crypt
Adgrl1	1	Crypt
Adprh	1	Crypt
AI413582	1	Crypt
AI467606	1	Crypt
Akna	1	Crypt
Aldh7a1	1	Crypt
Alg1	1	Crypt
Als2cl	1	Crypt
Alyref2	1	Crypt
Ambp	1	Crypt
Amotl1	1	Crypt
Ampd2	1	Crypt
Anapc10	1	Crypt
Ankrd44	1	Crypt
Ano7	1	Crypt
Ap3b2	1	Crypt
Apobec3	1	Crypt
Arap1	1	Crypt
Arc	1	Crypt
Arg1	1	Crypt
Arl3	1	Crypt
Arl6	1	Crypt
Arsb	1	Crypt
Arvcf	1	Crypt
Asb3	1	Crypt
Ass1	1	Crypt
Atf6b	1	Crypt
Atoh1	1	Crypt
Atp2a3	1	Crypt
Atp2c2	1	Crypt
Atp6v1g2	1	Crypt
Atp8a2	1	Crypt
Atxn7l2	1	Crypt
B230118H07Rik	1	Crypt
B9d1	1	Crypt
Bace1	1	Crypt
Baiap2	1	Crypt
Baiap3	1	Crypt
Bax	1	Crypt
BC023829	1	Crypt
Bcdin3d	1	Crypt
Bex1	1	Crypt
Bex2	1	Crypt
Bmyc	1	Crypt
Brf1	1	Crypt
Brix1	1	Crypt
Brms1l	1	Crypt
Btg3	1	Crypt
C1qtnf4	1	Crypt
C430042M11Rik	1	Crypt
Cacna2d1	1	Crypt
Cacnb3	1	Crypt
Cacng4	1	Crypt
Calcoco1	1	Crypt
Camk2n2	1	Crypt
Camkk2	1	Crypt
Cbfa2t3	1	Crypt
Ccar2	1	Crypt
Ccdc125	1	Crypt
Ccdc166	1	Crypt
Ccdc28b	1	Crypt
Ccdc51	1	Crypt
Ccdc53	1	Crypt
Cd177	1	Crypt
Cd276	1	Crypt
Cd52	1	Crypt
Cd9	1	Crypt
Cdc16	1	Crypt
Cdkn1c	1	Crypt
Cdkn2d	1	Crypt
Celf3	1	Crypt
Cenpt	1	Crypt
Cep70	1	Crypt
Cfap36	1	Crypt
Cfi	1	Crypt
Chst11	1	Crypt
Cks1brt	1	Crypt
Cluap1	1	Crypt
Cmtm3	1	Crypt
Cnn2	1	Crypt
Cnot8	1	Crypt
Cnpy4	1	Crypt
Coq3	1	Crypt
Coro1a	1	Crypt
Cpn1	1	Crypt
Cpne8	1	Crypt
Crtc1	1	Crypt
Cryba2	1	Crypt
Csrp1	1	Crypt
Ctps2	1	Crypt
Cutc	1	Crypt
Cxxc4	1	Crypt
Cxxc5	1	Crypt
D230017M19Rik	1	Crypt
D930015E06Rik	1	Crypt
Dbn1	1	Crypt
Dbp	1	Crypt
Dbpht2	1	Crypt
Ddx56	1	Crypt
Dgcr14	1	Crypt
Dimt1	1	Crypt
Disp2	1	Crypt
Dmpk	1	Crypt
Dnajc12	1	Crypt
Dnajc17	1	Crypt
Dnajc18	1	Crypt
Dpysl5	1	Crypt
Dtd2	1	Crypt
Dtwd1	1	Crypt
Dusp18	1	Crypt
E330009J07Rik	1	Crypt
Eid2	1	Crypt
Eif2b3	1	Crypt
Elk1	1	Crypt
Elp6	1	Crypt
Eml2	1	Crypt
Enpp5	1	Crypt
Ercc2	1	Crypt
Erich1	1	Crypt
Esam	1	Crypt
Esyt1	1	Crypt
Ets1	1	Crypt
Etv1	1	Crypt
Etv5	1	Crypt
Exosc7	1	Crypt
F2	1	Crypt
Fads2	1	Crypt
Fads3	1	Crypt
Fam110a	1	Crypt
Fam117a	1	Crypt
Fam129b	1	Crypt
Fam174b	1	Crypt
Fam183b	1	Crypt
Fam195b	1	Crypt
Fam204a	1	Crypt
Fam214a	1	Crypt
Fam221a	1	Crypt
Fam222a	1	Crypt
Fam89b	1	Crypt
Fbxo21	1	Crypt
Fbxw17	1	Crypt
Fev	1	Crypt
Ffar2	1	Crypt
Fgd2	1	Crypt
Fgl1	1	Crypt
Fhl2	1	Crypt
Foxa1	1	Crypt
Frmd4a	1	Crypt
Fuz	1	Crypt
Fyn	1	Crypt
Fzd6	1	Crypt
Gaa	1	Crypt
Gabre	1	Crypt
Galnt12	1	Crypt
Galr1	1	Crypt
Gamt	1	Crypt
Gba2	1	Crypt
Gck	1	Crypt
Gcnt3	1	Crypt
Gdf15	1	Crypt
Gfra3	1	Crypt
Ggcx	1	Crypt
Ghrl	1	Crypt
Gimap8	1	Crypt
Glt8d1	1	Crypt
Gm11992	1	Crypt
Gm16740	1	Crypt
Gm21887	1	Crypt
Gm27029	1	Crypt
Gm561	1	Crypt
Gm8973	1	Crypt
Gmpr2	1	Crypt
Gnao1	1	Crypt
Gpsm1	1	Crypt
Gramd1a	1	Crypt
Gtf2h4	1	Crypt
Gtpbp6	1	Crypt
Gyltl1b	1	Crypt
H2Ke6	1	Crypt
Haghl	1	Crypt
Hebp2	1	Crypt
Hmgn3	1	Crypt
Hspbap1	1	Crypt
Hyls1	1	Crypt
Ica1	1	Crypt
Ift122	1	Crypt
Ift27	1	Crypt
Ift74	1	Crypt
Igsf8	1	Crypt
Il6ra	1	Crypt
Impdh1	1	Crypt
Ipp	1	Crypt
Isg20	1	Crypt
Itsn2	1	Crypt
Jagn1	1	Crypt
Katnal1	1	Crypt
Kcnb2	1	Crypt
Kctd13	1	Crypt
Kif12	1	Crypt
Kit	1	Crypt
Kiz	1	Crypt
Klhdc8b	1	Crypt
Klhl7	1	Crypt
Klk1	1	Crypt
Lancl1	1	Crypt
Laptm5	1	Crypt
Lck	1	Crypt
Lcmt2	1	Crypt
Ldb1	1	Crypt
Lhx1	1	Crypt
Limd2	1	Crypt
Lmf1	1	Crypt
Lmx1a	1	Crypt
Lpar6	1	Crypt
Lpcat1	1	Crypt
Lrfn4	1	Crypt
Lrpap1	1	Crypt
Lrrc42	1	Crypt
Ly6a	1	Crypt
Lypd1	1	Crypt
Lyplal1	1	Crypt
Lysmd2	1	Crypt
Macrod1	1	Crypt
Maged1	1	Crypt
Magohb	1	Crypt
Maml3	1	Crypt
Man2a2	1	Crypt
Map3k12	1	Crypt
Map3k15	1	Crypt
Map9	1	Crypt
Mblac1	1	Crypt
Mboat4	1	Crypt
Med31	1	Crypt
Med6	1	Crypt
Mettl18	1	Crypt
Mettl25	1	Crypt
Mettl7a1	1	Crypt
Mios	1	Crypt
Mks1	1	Crypt
Mmp7	1	Crypt
Morn2	1	Crypt
Mpzl1	1	Crypt
Mrgpre	1	Crypt
Msantd3	1	Crypt
Mtg1	1	Crypt
Mtus2	1	Crypt
Mvb12b	1	Crypt
Myg1	1	Crypt
Myt1	1	Crypt
N6amt1	1	Crypt
Nbeal2	1	Crypt
Nefm	1	Crypt
Nek5	1	Crypt
Neurod2	1	Crypt
Neurog3	1	Crypt
Nfatc2	1	Crypt
Nfkbie	1	Crypt
Nicn1	1	Crypt
Nkx22	1	Crypt
Nod1	1	Crypt
Nphp1	1	Crypt
Nprl3	1	Crypt
Nr4a2	1	Crypt
Nradd	1	Crypt
Nrp1	1	Crypt
Nubpl	1	Crypt
Nup210	1	Crypt
Nupl1	1	Crypt
Nupr1l	1	Crypt
Olfm1	1	Crypt
Olfml3	1	Crypt
Ooep	1	Crypt
Pak3	1	Crypt
Pappa2	1	Crypt
Parm1	1	Crypt
Parp1	1	Crypt
Pax4	1	Crypt
Pcbp4	1	Crypt
Pcgf1	1	Crypt
Pcgf2	1	Crypt
Pcyox1l	1	Crypt
Pde2a	1	Crypt
Pdia4	1	Crypt
Pea15a	1	Crypt
Phf2	1	Crypt
Phf21b	1	Crypt
Pick1	1	Crypt
Pik3r3	1	Crypt
Pir	1	Crypt
Pkdcc	1	Crypt
Plxnb1	1	Crypt
Poc1a	1	Crypt
Ppfia4	1	Crypt
Ppic	1	Crypt
Ppp1r14c	1	Crypt
Ppp1r26	1	Crypt
Ppp2r3d	1	Crypt
Pqbp1	1	Crypt
Pqlc1	1	Crypt
Prnp	1	Crypt
Prox1	1	Crypt
Ptk7	1	Crypt
Ptprs	1	Crypt
Pycr2	1	Crypt
Qtrt1	1	Crypt
R3hcc1	1	Crypt
Rab36	1	Crypt
Rab3a	1	Crypt
Rab3c	1	Crypt
Rabl2	1	Crypt
Ramp1	1	Crypt
Rap1gap	1	Crypt
Rasa4	1	Crypt
Rasd1	1	Crypt
Rcn1	1	Crypt
Rcn2	1	Crypt
Rcor2	1	Crypt
Rep15	1	Crypt
Resp18	1	Crypt
Ret	1	Crypt
Rfx3	1	Crypt
Rgl1	1	Crypt
Rgs2	1	Crypt
Riiad1	1	Crypt
Ring1	1	Crypt
Rnf135	1	Crypt
Rnf145	1	Crypt
Rnf215	1	Crypt
Rnf32	1	Crypt
Rnf41	1	Crypt
Ror2	1	Crypt
Rpf2	1	Crypt
Rph3al	1	Crypt
Rprml	1	Crypt
Rsu1	1	Crypt
Runx1t1	1	Crypt
Rwdd3	1	Crypt
S100a13	1	Crypt
Saysd1	1	Crypt
Serpina1c	1	Crypt
Serpina1e	1	Crypt
Sfrp5	1	Crypt
Sfxn2	1	Crypt
Sgcb	1	Crypt
Sh3bp4	1	Crypt
Sh3kbp1	1	Crypt
Siah2	1	Crypt
Sirt5	1	Crypt
Slc12a9	1	Crypt
Slc18a2	1	Crypt
Slc22a15	1	Crypt
Slc22a17	1	Crypt
Slc22a3	1	Crypt
Slc25a33	1	Crypt
Slc25a35	1	Crypt
Slc25a47	1	Crypt
Slc2a1	1	Crypt
Slc41a1	1	Crypt
Slc6a7	1	Crypt
Slco4a1	1	Crypt
Smim13	1	Crypt
Smpd1	1	Crypt
Snn	1	Crypt
Snx8	1	Crypt
Socs5	1	Crypt
Sorcs2	1	Crypt
Spag1	1	Crypt
Spdef	1	Crypt
Sphkap	1	Crypt
Spire1	1	Crypt
Srfbp1	1	Crypt
Srgap1	1	Crypt
Srrd	1	Crypt
Sst	1	Crypt
St6galnac4	1	Crypt
Steap1	1	Crypt
Stk38l	1	Crypt
Stra6l	1	Crypt
Stx18	1	Crypt
Stx1a	1	Crypt
Stxbp1	1	Crypt
Syn2	1	Crypt
Syt11	1	Crypt
Syt13	1	Crypt
Tac1	1	Crypt
Taf8	1	Crypt
Taf9b	1	Crypt
Tbc1d16	1	Crypt
Tbc1d19	1	Crypt
Tbc1d9	1	Crypt
Tbcc	1	Crypt
Tcaim	1	Crypt
Tcp11	1	Crypt
Tcp11l2	1	Crypt
Tex30	1	Crypt
Thtpa	1	Crypt
Tlr2	1	Crypt
Tmed6	1	Crypt
Tmem109	1	Crypt
Tmem199	1	Crypt
Tmem218	1	Crypt
Tmem237	1	Crypt
Tmem38a	1	Crypt
Tmem44	1	Crypt
Tmem53	1	Crypt
Tmem57	1	Crypt
Tmem9	1	Crypt
Tor3a	1	Crypt
Tpd52l1	1	Crypt
Tpsg1	1	Crypt
Tpst2	1	Crypt
Trappc2	1	Crypt
Trim45	1	Crypt
Trit1	1	Crypt
Trmt12	1	Crypt
Tspan17	1	Crypt
Ttc39a	1	Crypt
Ttc5	1	Crypt
Ttll1	1	Crypt
Tubgcp2	1	Crypt
Twf2	1	Crypt
Tyw5	1	Crypt
Ulk1	1	Crypt
Umps	1	Crypt
Unc93b1	1	Crypt
Unk	1	Crypt
Upb1	1	Crypt
Urod	1	Crypt
Usf1	1	Crypt
Vav1	1	Crypt
Vps37d	1	Crypt
Vps51	1	Crypt
Wars	1	Crypt
Wdr19	1	Crypt
Wdr25	1	Crypt
Wdr45	1	Crypt
Wdr53	1	Crypt
Wdr6	1	Crypt
Wdr74	1	Crypt
Wdsub1	1	Crypt
Wfdc2	1	Crypt
Wipi1	1	Crypt
Wnk4	1	Crypt
Wnt3	1	Crypt
Wrap73	1	Crypt
Xrcc6	1	Crypt
Ypel3	1	Crypt
Zbtb11os1	1	Crypt
Zbtb8a	1	Crypt
Zcchc12	1	Crypt
Zdhhc14	1	Crypt
Zdhhc17	1	Crypt
Zfp105	1	Crypt
Zfp119b	1	Crypt
Zfp358	1	Crypt
Zfp414	1	Crypt
Zfp444	1	Crypt
Zfp462	1	Crypt
Zfp516	1	Crypt
Zfp579	1	Crypt
Zfp68	1	Crypt
Zfp707	1	Crypt
Zfp810	1	Crypt
Zfp90	1	Crypt
Zfp938	1	Crypt
Zfp945	1	Crypt
Zmym3	1	Crypt
Gcg	1.09646	Crypt
Fxyd3	1.12589	Crypt
Crnkl1	1.14903	Crypt
Slc50a1	1.22115	Crypt
Dhrs7	1.24768	Crypt
Ppa2	1.27648	Crypt
Cspg5	1.29777	Crypt
Pde6d	1.30259	Crypt
Fam50a	1.3154	Crypt
Mrps30	1.3158	Crypt
Ndrg1	1.31759	Crypt
Rce1	1.32134	Crypt
Lin37	1.32673	Crypt
Vps72	1.32823	Crypt
Nenf	1.35182	Crypt
Slc25a4	1.35377	Crypt
Xrcc5	1.37804	Crypt
Orc3	1.38496	Crypt
Exosc3	1.39459	Crypt
Nelfcd	1.39622	Crypt
Rpp25l	1.398	Crypt
Muc3a	1.39822	Crypt
Rap1gap2	1.40703	Crypt
Adh5	1.40765	Crypt
Trp53i11	1.41131	Crypt
Hid1	1.41445	Crypt
9530068E07Rik	1.41764	Crypt
5330417C22Rik	1.41771	Crypt
Nudt22	1.42153	Crypt
Lyz2	1.42235	Crypt
Klhdc2	1.42411	Crypt
Gstz1	1.42645	Crypt
Pfkl	1.42688	Crypt
Rnase1	1.42775	Crypt
Hnrnph3	1.44056	Crypt
Dhps	1.44366	Crypt
Tspan1	1.44736	Crypt
Dnajc10	1.44955	Crypt
Gadd45a	1.45335	Crypt
Anxa6	1.45407	Crypt
Rab3d	1.4614	Crypt
Ngfrap1	1.4639	Crypt
Reg4	1.46543	Crypt
Tmem159	1.47738	Crypt
Krtcap3	1.48082	Crypt
Rmnd5b	1.48345	Crypt
Adgrg1	1.48768	Crypt
Anxa5	1.48877	Crypt
Commd7	1.48906	Crypt
Hmg20a	1.4933	Crypt
Ndufaf7	1.4949	Crypt
Nprl2	1.4985	Crypt
Trim7	1.51051	Crypt
Thoc5	1.5119	Crypt
Ap4b1	1.51323	Crypt
Fasn	1.53147	Crypt
Fam216a	1.5356	Crypt
Kif3c	1.54634	Crypt
Cers5	1.54839	Crypt
Arl2	1.55201	Crypt
Ccnh	1.55257	Crypt
Dnal4	1.55283	Crypt
Ctnnbl1	1.55937	Crypt
Ndufaf3	1.57717	Crypt
Dalrd3	1.57976	Crypt
Pla2g2f	1.58082	Crypt
Whrn	1.58107	Crypt
Arl6ip5	1.58206	Crypt
Yipf2	1.58341	Crypt
Ippk	1.5915	Crypt
Hpgds	1.59754	Crypt
Rab15	1.60449	Crypt
Prcc	1.60991	Crypt
Snrnp70	1.61039	Crypt
Gnl2	1.61772	Crypt
Asns	1.61791	Crypt
Slc12a8	1.62365	Crypt
Cd200	1.62534	Crypt
Znrf1	1.62877	Crypt
Csnk1e	1.62933	Crypt
Zbtb4	1.63018	Crypt
Rit1	1.63192	Crypt
Ubqln2	1.63326	Crypt
Pomt2	1.6349	Crypt
Tsr3	1.63726	Crypt
Maged2	1.64036	Crypt
Nipal2	1.64072	Crypt
Bbs2	1.64102	Crypt
Ptp4a3	1.64486	Crypt
Prps1	1.6451	Crypt
Gm17430	1.64687	Crypt
Josd2	1.65121	Crypt
Ephx1	1.65437	Crypt
Fkbpl	1.65657	Crypt
Ints4	1.65769	Crypt
Prpsap2	1.65918	Crypt
Prmt1	1.66366	Crypt
Abtb1	1.67449	Crypt
Prepl	1.6777	Crypt
Arhgef28	1.67936	Crypt
Ahsa2	1.68073	Crypt
Eid1	1.68201	Crypt
Bace2	1.68385	Crypt
Pdzk1ip1	1.68772	Crypt
Xab2	1.69269	Crypt
Dtd1	1.69412	Crypt
Wdr83	1.69877	Crypt
Pitx2	1.70065	Crypt
Kctd12	1.70636	Crypt
Akap8l	1.70699	Crypt
Tmem101	1.70812	Crypt
9430016H08Rik	1.71101	Crypt
Ift52	1.71189	Crypt
Camk2g	1.71466	Crypt
Nupr1	1.71697	Crypt
Grb14	1.72804	Crypt
Pdlim7	1.72856	Crypt
Reep5	1.72988	Crypt
Dll4	1.73171	Crypt
Mfge8	1.73468	Crypt
Borcs5	1.73544	Crypt
Ampd3	1.73667	Crypt
Hdac1	1.73932	Crypt
Tmem38b	1.74256	Crypt
Slc7a4	1.74483	Crypt
Znhit2	1.74724	Crypt
Rbm34	1.74927	Crypt
Ap3s2	1.75673	Crypt
Ppfibp1	1.75809	Crypt
Ffar4	1.75875	Crypt
Mid1ip1	1.76252	Crypt
Cbx8	1.76475	Crypt
Haus7	1.76731	Crypt
Rnf34	1.76748	Crypt
Rraga	1.77288	Crypt
Amigo2	1.77652	Crypt
Diablo	1.77903	Crypt
Ino80b	1.78026	Crypt
Mmp14	1.78197	Crypt
Map4k4	1.78881	Crypt
Slc25a17	1.7931	Crypt
Mptx2	1.79692	Crypt
Endov	1.79804	Crypt
Tecr	4.2684	Tip
Gm20498	4.34544	Tip
Zfp949	4.37721	Tip
Defa22	4.41921	Tip
Gm9774	4.71511	Tip
Lgals3bp	4.83547	Tip
Comt	4.9956	Tip
Npdc1	5.03891	Tip
Aplp1	5.09001	Tip
Mrps31	5.16063	Tip
Fam173a	5.34644	Tip
Rundc3a	5.61824	Tip
Pax6	5.64045	Tip
Kbtbd2	5.7178	Tip
Trim8	6.2639	Tip
Glb1	6.37375	Tip
Gpx3	6.37827	Tip
Marcksl1	6.54895	Tip
Tulp3	6.69822	Tip
Dnase2a	6.902	Tip
