## Supplementary tables for "Clump sequencing exposes the spatial expression programs of intestinal secretory cells": Table S5-Sequences of smFISH probes.xlsx

### Sheet: Sheet1
Table S5- smFISH probes
Probes sequences
Goblet validation
	Rpl3				Rpl4				Muc2				Clca1				Egfr				Ido1
1	gctgagaatttcctgtgaga			1	tacaccgatatgaggggacg			1	cagggaatcggtagacatcg			1	gagtcaccatgtcctttatg			1	actttcttttcctccaacgc			1	tgagtgccattgctgtctac
2	tagggaagctcttcactttc			2	cagatgactctcccttttcg			2	agactctatctgggagtgac			2	ttcaaacaggtatggagagg			2	tcttcaaaagtgcccagttg			2	ccacatcttcatctatgtgg
3	gaggtgaacgggcttggaag			3	agctggcaaagtgacattct			3	gagagtagaccttggtgtag			3	cgggaatcaaaatggcaaca			3	ttgttgtacatcctctgcag			3	cagtggatgtggtagagcaa
4	tcaacttcccggacgatgtg			4	tggtgtgaacgaagttcaca			4	cttcctcagagaggaattca			4	tattcaggctttgccttcca			4	atttccaagttcccaaggac			4	ctgtatgcgtcgggcagctc
5	aatgcccacaaccaccattg			5	tgtctgttgtttttcctcaa			5	caggtacaccatgttattgg			5	aggtttcaagttttggcctc			5	ggtcgtaattcctttgcaca			5	tgctcagtgtgggcagcttt
6	tcgtggggtctcaacatatc			6	ccaattcactgacggcatag			6	agatgtgagcatgtgtcgac			6	gatacaaggacatcagcgtt			6	ctggatggtctttaagaagg			6	caggtgtgccaggcgctgta
7	atacagtcttgaaggtccgg			7	cctcgaactcttggaattcg			7	tgtagtgttcctcacacaag			7	tatatgttcggtgtagggct			7	ttgagggcaatgaggacata			7	ccatggtgatgtaccccagg
8	tttacactcatcgctgatgt			8	cacatatttccaaaggcacc			8	caaggcaggtctttacacac			8	aagtcaggagtcaggtgaat			8	ttctccaaagggattctctc			8	tcccctcggttccacacata
9	tgccagttcttatagaagcg			9	aggttttggttggtgcaaac			9	gcataggagtcattgtgttc			9	agtcagcttctttcctgcta			9	atttcccctgatgatctgca			9	cagcacctttcgaacatcgt
10	gaaagccttcttcttagact			10	ttttgggttgtattcactct			10	aacagcacgacagtcttcag			10	atggacaaaggtcctgtctt			10	gctaaggcataggtgttttc			10	aacttctctgagagctcgca
11	atgctgttgaagtccttctc			11	agacatcaccaaagctggta			11	ccgaacttcgtgttcacaac			11	ttaaacactccccatcggaa			11	tttgtcccatagttggacag			11	agacagaataggaggcaggc
12	gatgacctggcagtacttct			12	aggaacctcctcaatacgat			12	ctgcatgactggaagcaact			12	gaacttctcgtcgttgttgt			12	tttcctgtaagttccgcatg			12	tttgccaggacacagtctgc
13	ttcttctggcgtagaggaag			13	tcaaccttatcttcaaccac			13	accagacgtcatgaagtcat			13	ggggttttcctttggataag			13	atattgcagaggatggggtt			13	attggggtcctttttcttcc
14	ctggatctccatcaagtgtg			14	gagtttcttgagcagctgaa			14	tctcaatgttgagggagcag			14	ttttaccggtaatggctgct			14	aagacgttttggacgatgtc			14	tgttctcgtatgtcatgggc
15	aacacctggttcacaggaac			15	cctttttgatgtcattccaa			15	cttgtagtactcagtgggat			15	ttagtgatacaactgcctcc			15	gtccattgacatgttgctca			15	ggaaatgagaacagaatgtc
16	gacatcaatcatctcatcct			16	ctcattctctgagaggcata			16	tgaagatctgtgagcttggg			16	cgttactctgtcgattacac			16	ttggatcacatttggggcaa			16	gcccttgtcgcagtccccac
17	ttctttgtatgccaacgact			17	aaggccttgatgataccatt			17	tcatccatgaaggtatggtc			17	ggtgtggatctggtacaaat			17	atttctggcagttctcctct			17	ccaatagagagacgaggaag
18	aaacctcgatgggtctttcg			18	agtaataccagggatgttgc			18	aaagaccatggtggtagcag			18	atgatggaagccttctcgtt			18	tgggcacagatgattttggt			18	gcaggagaagctgcgatttc
19	tccaatacaggcaactttgc			19	tcagcttgcttacattaagc			19	aatcagtttgacctgggtac			19	ggggcttcttgattgtgatt			19	aacttttggcagaccagaca			19	tacagtggggattgctttga
20	cacagagaaggcaacacggg			20	tccgtccagatgcagaaacg			20	agttgttgcaatccacaagg			20	gcatcgttggttttggtcat			20	tttgcatgtggcctcatctt			20	gccttttccaatgctttcag
21	cttgttaatctctgttcggt			21	catacagctcatccaacttc			21	tgttgtggatgcaaggacac			21	tcagattcctggatgacttc			21	acatccatctgataggtggt			21	actggtagctatgtcgtgca
22	agccttgaccaatcttgtaa			22	gttactcttgagggaagcag			22	tttccccagaagagtataga			22	atgggagtggtttgcttgaa			22	aaagctgtacttcccttcag			22	aaatttccttggctttctcc
23	gtcagtagatgcattgttct			23	ttcatcatcttgtgcatggg			23	cagtgtccatcgaagtcata			23	atttgcagcagtgagaaggt			23	atctgtcaccacgtagtttc			23	acaaagtcacgcatcctctt
24	gatgctcttgtcagacaagt			24	caagattctgctaaggtcgg			24	gctgaaggaaccagtagagt			24	cccggacttatcaagaacta			24	ttccacttcgtagtagtcag			24	gtggaaaaacgtgtctgggt
25	aatgcacaaagccacccagt			25	gagggctctttggatttctg			25	aagatctttatggccttgga			25	agacgatcatcgttcagcat			25	tttacacttgcggatgccat			25	cagacagatatatgcggaga
26	aagtcattggtcacctcacc			26	atgaatcttcttgcgtggtg			26	ttcttgtcccagataacgat			26	acataggcagcactgtcaaa			26	ttacaaactttgcgacaggg			26	agcttggagctgcatttcca
27	cacacagcctttgagcatga			27	ggattcttcttcaagactct			27	cgactcttgataatgctgca			27	cagcaccactgtttaactgt			27	gcatttatggagagtgtgtc			27	ctcatacagcagaccttctg
28	agtaagtactcgcttcttgg			28	catgattctcaggttcttca			28	acacaggcctcatagaagac			28	tgcttgatcagcagatctct			28	gcagtgcagtatttgaagtg			28	tttttggggtgtcccagacc
29	gaaccagcaaggacttacga			29	tagtcttggcgtaagggttc			29	gcagagcagaaacagtcaca			29	atatagatgtccctcctgca			29	aaagaatcccccttaaaggc			29	cctgcactgccccctgaaaa
30	ttcaggtcaatcttctccag			30	cgaagaatggtattcctgcg			30	aatatagcagccacacttgt			30	actgtaaatgctgtccgaag			30	ttctagttctcgtgggtcta			30	ttattcccagaaggacatca
31	tttggaggtggtgtcaatga			31	aagtttgtgatttctggcct			31	acttgcagatctcatcagtg			31	cagatccatcagttggatac			31	gcctgttatttcctttacgg			31	gattctttgccagcctcgtg
32	atggtctggaagcgaccatg			32	ctgcttccagctttttcaca			32	tctggatggcattcgatttt			32	aagcagctgctaatggtgtt			32	ttatcaggccaagcctgaat			32	ctggaggcatgtactctctc
33	ccataaatgctttcttctcc			33	atttggttgccagtgcagta			33	taaaggtctctcgatcacca			33	acagctgctcaagctcttta			33	taggttctcgaaagcatgga			33	gactgggggagctgactcta
34	atgcgatctttcttgagtgg			34	ttctctggaacaaccttctc			34	gcctctgttgtagatgttaa			34	atccgaagagtatgtctgca			34	gctttgttctgccacgtatt			34	gtcttgaaatgacaaactca
35	cacaaagtggtcctggaatc			35	ttcttggcaaccaccttttt			35	gatttgggagtggaagtctc			35	caagaccattgttctgaacc			35	gccaaagaaaactgaccatg			35	gctttcgtcaagtcttcatt
				36	aatagtttatgcagctggct			36	tgtaggtgaagtcactgtgg			36	ttctggagattaactcccct			36	tgatgtgatgttcaggccaa			36	accattcacacactcgttat
				37	ttgctctctggaatttaaca			37	gaggattcagttggaggttt			37	tgagccattcatccattggt			37	atcacatccccatcactgat			37	ggaactttctcacagagacc
				38	tattgaaatatgcggtctct			38	ttgaaagggtggtagactcc			38	attgtaggaggatgcgttgt			38	gcacaaatttcggtttccag			38	gtaagtatctactattgcga
				39	gtttgtcaccacatgtttga			39	atgtaggggtagatgtggag			39	aaccattttgttccactccg			39	cccgaagagttttttccagt			39	ttcttcttcgaaggtttcat
				40	tccacaatttaagagtcaca			40	tctccaaagtagttggtgtg			40	ccttagtggttgtgtctagt			40	ctcagctctgttgttcatga			40	cgacttgtcgccatcagtgg
				41	gttaatttcaaggggcttgg			41	tgattggggaggtcgaagag			41	ttccaaaagccaaccttagc			41	aaaggattgcagacgtggtt			41	tttccacatttgagggctct
				42	gtttgaccatgaagtctcac			42	tactgttgtagaccagttca			42	taataggaggcagtgtagca			42	atgttgcatttctccacgca			42	attcgtacccccagtccctc
				43	gttctataattctgatgacc			43	gggtgtagacttggaagacg			43	ttcttattcactaccggggt			43	ttccacaaactcccttggtt			43	cactccttaggaaagtcatg
								44	ggaggatcaaaatctgggca			44	ttgcatacactgttacaggg			44	tgtacaggtgatgttcatgg			44	gctttctcggttgtatcttt
								45	tagtacagttacacagccac			45	attcaatcaaggctgtgacg			45	atcaatgtagtgggcacact			45	acactaaggccaactcagaa
								46	aatctccactacgttgtcat							46	tgttgttctctcccatgatg			46	aggatgaaggtgttttctgt
								47	aatgtagaccccaaagttgt							47	atctgcatacttccagacca			47	atctgatttaatgagctatg
								48	acggtcttgatctgtacttc							48	gcataggtggcagacattat			48	attctatagtcttacttggt
								49	caaagccactaactgcttgt											49	cataatatacaacaggcaaa
								50	tcagcagcaatttcacagtc											50	cacagatgatttttgaaatc
								51	ggagacacagtgcagttatt											51	gattattttcctacagggaa
								52	gaataggctgtccatgatga											52	atatcattaaatagttcagc
								53	tggcacactccatattagag											53	tattatttcttatatcattt
								54	gtcttcacacagacgtcata											54	tttcaatcataaatatattt
								55	caaactctctgggcacattg											55	tttactgggtctcattgttg
								56	ttggtctctacaacgaggta
								57	caacaaacatgtggggcgtt
								58	acaatctcggtcttcacttc
								59	taaactggacagcatttccc
								60	ggcacttgttggaatacact
								61	gagatgttacagggcacatg
								62	ataatgtactgctgcttggg
								63	ctggggtttttgtgaatctc
								64	tgaagtcgggacaggtgatg
								65	tgtatgtgatggagcctgaa
								66	ttttgagggatgcatgtctt
								67	tcatgacggagacagcagag
								68	ggacccaaaacagtagttca
								69	gatgcgaaggaatgtgcacg
								70	tgcctgagtttattatcgga
Tuft Validation
	Fabp1			Sst
1	tttccacagctgaccacaac		1	tcggtagcgtctccttcagc
2	ggctctgcaattggtacttg		2	tcctcaggcagcagcgacgg
3	acctattgccttcatgaatg		3	cagccagggcgcactggaga
4	ctttctggatgaggtcctcg		4	aaagccaggacgatgcagag
5	atgcacgatttctgacaccc		5	aactgacggagtctggggtc
6	tgagtttgattttcttccct		6	agccgccagagacttctgca
7	actttgggtccataggtgat		7	ccagttcctgtttcccggtg
8	cagggtgaactcattgcgga		8	agctctgccaagaagtactt
9	acgactgccttgactttttc		9	tgtctggttgggctcggaca
10	tatgcctttgaaagttgtca		10	cgggctccagggcatcattc
11	cattgagttcagtcacggac		11	ctccagcctcatctcgtcct
12	tctcttgtagacaatgtcgc		12	ttcgagttggcagacctctg
13	ccttgtctaaattctcttgc		13	ttcccggggtgccattgctg
			14	agttcttgcagccagctttg
			15	gatgtgaatgtcttccagaa
			16	acaacaatattaaagctaac
			17	agggatcagaggtctggcta
			18	agagatatggggtttggggg
			19	atcgggggccaggagttaag
			20	ctaatgcagggtcaagttga
			21	ttgtatttacagtcttcaat
			22	ataatctcaccataatttta
