## Supplementary tables for "Clump sequencing exposes the spatial expression programs of intestinal secretory cells": Table S7-Cell type markers.xlsx

### Sheet: Secretory type markers
Table S7 - Secretory cell type markers used for geometric classification
Goblet	Enteroendocrine	Tuft	Paneth
Agr2	Syt13	Gfi1b	AY761184
Atoh1	Insm1	Bmx	Defa21
AW112010	1700086L19Rik	Hmx2	Defa22
Bace2	Celf3	Sh2d7	Defa26
Bcas1	Gm43861	Gng13	Defa3
Ccl6	Scgn	Dclk1	Defars1
Ccl9	Gfra3	Siglecf	Gm10104
Chst4	Tph1	Hck	Gm14851
Clca1	Olfm1	Sh2d6	Gm15292
Cmtm7	Rfx6	Nebl	Mptx2
Cracr2b	Vwa5b2	Pou2f3
Creb3l1	Isl1	Spib
Creb3l4	Fev	Ly6g6f
Ern2	Rimbp2	Ptgs1
Fcgbp	Riiad1	Inpp5d
Fkbp11	Nkx22	Lrmp
Galnt12	Map1b	Pik3cg
Gcnt3	Tubb3	Alox5
Hgfac	Lmx1a	Cd300lf
Kcnk6	Baiap3	Avil
Kctd14	Scg3	Fyb
Klk1	Gng4	Pik3r5
Lrrc26	Neurod1	Hpgds
Mlph	Scg5	Alox5ap
Muc2	Pcsk1n	Rgs13
Pdia5	Rab3c	Ccdc109b
Pla2g10	Cpe	Trpm5
Pllp	Pax4	Nrgn
Ramp1	Vim	Vav1
Rep15	Neurog3	Tspan6
Sgsm3	Cacna2d1	Mlip
Slc12a8	1700023F06Rik	Pygl
Smim5	Pax6	Rac2
Spdef	Resp18	Smpx
Tnfaip8	Slc39a2	Plcg2
Tpsg1	Chgb	Strip2
Capn9	Hmgn3	1810046K07Rik
Id4	Chga	Ccnj
Kdelr3	Rbp4	Gprc5c
	Anxa6	Ly6g6d
	Pcsk1	Nkd1
	Rundc3a	Itpr2
	Tac1	Matk
	Cplx2	Agt
	Gpx3	Pea15a
	Rprml	Lect2
	Ptprn2	Ffar3
	Bex2	Nrep
	Tpbg	Ptpn6
	Il17re	Snrnp25

### Sheet: Enterocyte type markers
Table S7 - Enterocyte cell type markers used for Figure S2c
0610012G03Rik
Aqp8
AY036118
Card19
Cdc42ep5
Diaph1
Gimd1
Gm10020
Gm10116
Gm44386
Lockd
Plpp1
Plpp2
Rpl10ps3
Rpl27ps3
Rpl6l
Sumo2
Zfos1
Clca4a
Atp5l
2010109I03Rik
Lama3
Hist1h2ap
Apoa4
Rps12ps3
Ada
Pmp22
Gda
Rpl23aps3
Bdh2
Prdm1
Nt5e
Gm8730
Apoa1
Rps18ps3
Gm11127
Actg1
Apoc3
Susd2
Cyp3a11
2010106E10Rik
Emp1
Fam83b
Creb3l3
Pgam1
Mme
Ifit1bl2
Mafb
Atp5g2
Rhod
