## Supplementary tables for "Clump sequencing exposes the spatial expression programs of intestinal secretory cells": Table S8- Proportions of secretory cells.xlsx

### Sheet: Sheet1
Table S8-measured secretory types proportions in intestinal tissue
	Crypt	SEM	Villus	SEM
Goblet	0.106	0.14	0.098	0.59
Enteroendocrine	0.0214	0.45	0.0096	0.37
Tuft	0.0182	0.31	0.0112	0.1
Paneth*	0.05		0
* data from litterature Elmes, M. J. Path, 1976
